# HSF1-mediated Proteostasis Decline Links Aging and Sleep Disruption

**DOI:** 10.64898/2026.04.21.719983

**Authors:** Shintaro Yamazaki, Akhilesh B. Reddy

**Affiliations:** Department of Systems Pharmacology & Translational Therapeutics, Perelman School of Medicine, University of Pennsylvania, Philadelphia, PA 19104, USA; Institute for Translational Medicine and Therapeutics, Perelman School of Medicine, University of Pennsylvania, Philadelphia, PA 19104, USA; Chronobiology and Sleep institute (CSI), Perelman School of Medicine, University of Pennsylvania, Philadelphia, PA 19104, USA

## Abstract

Sleep disruption increases with age and is associated with adverse age-related outcomes, yet the molecular mechanisms linking these phenomena remain unclear. Here, through integrative analysis of human and mouse transcriptomic and proteomic datasets, we identify proteostasis-related pathways whose aging trajectories align with transcriptional responses to chronic sleep disruption across tissues and cell types. In the human prefrontal cortex, gene expression exhibits coherent age-associated directional shifts. Across human peripheral blood following sleep restriction and multiple aging mouse tissues and cell types, proteostasis pathways exhibit concordant downregulation. Among these, heat shock response pathways emerge as the most persistent and cross-modal signatures, with components of the heat shock factor 1 (HSF1)-mediated proteostasis network displaying diminished inducibility with age and chronic sleep insufficiency, in contrast to transient activation following short-term sleep deprivation. This attenuation is particularly pronounced in neurons, where age-associated suppression of HSF1 target programs indicates selective vulnerability of neuronal proteostasis. Spatial and single-cell analyses map this vulnerability to hippocampal circuits during aging and to superficial cortical layers and glutamatergic neurons in Alzheimer’s disease. These findings support a model in which repeated sleep disruption progressively reduces the inducible capacity of proteostatic stress responses, shifting from adaptive activation to progressive attenuation and accelerating age-related decline in proteome maintenance. Consistent with emerging functional evidence, this identifies HSF1-mediated proteostasis as an integrative axis linking sleep stability and molecular aging, suggesting a self-reinforcing relationship in which sleep disruption and proteostasis decline reciprocally exacerbate one another. These results connect transient molecular responses to sleep perturbations with long-term aging trajectories, revealing a systems-level mechanism through which cumulative sleep disruption may increase vulnerability during aging.
