## Supplementary File 2 for "HSF1-mediated Proteostasis Decline Links Aging and Sleep Disruption"

### Sheet: Reactome_results
ID	Description	GeneRatio	BgRatio	RichFactor	FoldEnrichment	zScore	pvalue	p.adjust	qvalue	geneID	Count	group	logFDR	pathway_label
REACTOME_CELLULAR_RESPONSE_TO_HEAT_STRESS	REACTOME_CELLULAR_RESPONSE_TO_HEAT_STRESS	8/12	101/11448	0.0792079	75.5644	24.381	1.3314e-14	1.49117e-12	5.60591e-13	HSPH1/HSP90AB1/HSP90AA1/DNAJB6/HSPA5/HSPA1A/HSF1/BAG3	8	ALIGNED DECLINE	11.8265	CELLULAR TO HEAT STRESS
REACTOME_ATTENUATION_PHASE	REACTOME_ATTENUATION_PHASE	6/12	28/11448	0.214286	204.429	34.9106	1.10392e-13	6.18197e-12	2.32405e-12	HSPH1/HSP90AB1/HSP90AA1/DNAJB6/HSPA1A/HSF1	6	ALIGNED DECLINE	11.2089	ATTENUATION PHASE
REACTOME_HSF1_ACTIVATION	REACTOME_HSF1_ACTIVATION	6/12	31/11448	0.193548	184.645	33.1653	2.15454e-13	8.04361e-12	3.02391e-12	HSPH1/HSP90AB1/HSP90AA1/DNAJB6/HSPA1A/HSF1	6	ALIGNED DECLINE	11.0945	HSF1 ACTIVATION
REACTOME_HSF1_DEPENDENT_TRANSACTIVATION	REACTOME_HSF1_DEPENDENT_TRANSACTIVATION	6/12	38/11448	0.157895	150.632	29.9276	8.053e-13	2.25484e-11	8.47684e-12	HSPH1/HSP90AB1/HSP90AA1/DNAJB6/HSPA1A/HSF1	6	ALIGNED DECLINE	10.6469	HSF1 DEPENDENT TRANSACTIVATION
REACTOME_REGULATION_OF_HSF1_MEDIATED_HEAT_SHOCK_RESPONSE	REACTOME_REGULATION_OF_HSF1_MEDIATED_HEAT_SHOCK_RESPONSE	6/12	82/11448	0.0731707	69.8049	20.2545	1.00136e-10	2.24304e-09	8.43247e-10	HSPH1/DNAJB6/HSPA5/HSPA1A/HSF1/BAG3	6	ALIGNED DECLINE	8.64916	REGULATION OF HSF1 MEDIATED HEAT SHOCK
REACTOME_ATF6_ATF6_ALPHA_ACTIVATES_CHAPERONE_GENES	REACTOME_ATF6_ATF6_ALPHA_ACTIVATES_CHAPERONE_GENES	3/12	10/11448	0.3	286.2	29.2263	1.05169e-07	1.96315e-06	7.38026e-07	XBP1/HSPA5/ATF4	3	ALIGNED DECLINE	5.70705	ATF6 ATF6 ALPHA ACTIVATES CHAPERONE GENES
REACTOME_ATF6_ATF6_ALPHA_ACTIVATES_CHAPERONES	REACTOME_ATF6_ATF6_ALPHA_ACTIVATES_CHAPERONES	3/12	12/11448	0.25	238.5	26.6635	1.92582e-07	3.08131e-06	1.15839e-06	XBP1/HSPA5/ATF4	3	ALIGNED DECLINE	5.51126	ATF6 ATF6 ALPHA ACTIVATES CHAPERONES
REACTOME_MITOCHONDRIAL_UNFOLDED_PROTEIN_RESPONSE_UPRMT	REACTOME_MITOCHONDRIAL_UNFOLDED_PROTEIN_RESPONSE_UPRMT	3/12	18/11448	0.166667	159	21.7305	7.11779e-07	9.9649e-06	3.7462e-06	HSPD1/HSPA1A/HSF1	3	ALIGNED DECLINE	5.00153	MITOCHONDRIAL UNFOLDED PROTEIN UPRMT
REACTOME_UNFOLDED_PROTEIN_RESPONSE_UPR	REACTOME_UNFOLDED_PROTEIN_RESPONSE_UPR	4/12	93/11448	0.0430108	41.0323	12.5562	1.92221e-06	2.39208e-05	8.99277e-06	XBP1/HSPA5/ATF4/EIF2AK3	4	ALIGNED DECLINE	4.62122	UNFOLDED PROTEIN UPR
REACTOME_PERK_REGULATES_GENE_EXPRESSION	REACTOME_PERK_REGULATES_GENE_EXPRESSION	3/12	32/11448	0.09375	89.4375	16.2276	4.29089e-06	4.8058e-05	1.80669e-05	HSPA5/ATF4/EIF2AK3	3	ALIGNED DECLINE	4.31823	PERK REGULATES GENE EXPRESSION
REACTOME_HSP90_CHAPERONE_CYCLE_FOR_STEROID_HORMONE_RECEPTORS_SHR_IN_THE_PRESENCE_OF_LIGAND	REACTOME_HSP90_CHAPERONE_CYCLE_FOR_STEROID_HORMONE_RECEPTORS_SHR_IN_THE_PRESENCE_OF_LIGAND	3/12	57/11448	0.0526316	50.2105	12.0646	2.49417e-05	0.000253952	9.54707e-05	HSP90AB1/HSP90AA1/HSPA1A	3	ALIGNED DECLINE	3.59525	HSP90 CHAPERONE CYCLE FOR STEROID HORMONE RECEPTORS SHR IN THE PRESENCE OF LIGAND
REACTOME_SEMA3A_PAK_DEPENDENT_AXON_REPULSION	REACTOME_SEMA3A_PAK_DEPENDENT_AXON_REPULSION	2/12	16/11448	0.125	119.25	15.332	0.000119892	0.001119	0.000420675	HSP90AB1/HSP90AA1	2	ALIGNED DECLINE	2.95117	SEMA3A PAK DEPENDENT AXON REPULSION
REACTOME_RESPIRATORY_SYNCYTIAL_VIRUS_RSV_GENOME_REPLICATION_TRANSCRIPTION_AND_TRANSLATION	REACTOME_RESPIRATORY_SYNCYTIAL_VIRUS_RSV_GENOME_REPLICATION_TRANSCRIPTION_AND_TRANSLATION	2/12	17/11448	0.117647	112.235	14.867	0.000135799	0.00116996	0.000439835	HSP90AB1/HSP90AA1	2	ALIGNED DECLINE	2.93183	RESPIRATORY SYNCYTIAL VIRUS RSV GENOME REPLICATION TRANSCRIPTION AND TRANSLATION
REACTOME_MODULATION_OF_HOST_RESPONSES_BY_IFN_STIMULATED_GENES	REACTOME_MODULATION_OF_HOST_RESPONSES_BY_IFN_STIMULATED_GENES	2/12	19/11448	0.105263	100.421	14.0492	0.000170548	0.00136439	0.000512927	HSPA5/EIF2AK3	2	ALIGNED DECLINE	2.86506	MODULATION OF HOST S BY IFN STIMULATED GENES
REACTOME_CHAPERONE_MEDIATED_AUTOPHAGY	REACTOME_CHAPERONE_MEDIATED_AUTOPHAGY	2/12	22/11448	0.0909091	86.7273	13.0371	0.000229988	0.00171724	0.000645579	HSP90AB1/HSP90AA1	2	ALIGNED DECLINE	2.76517	CHAPERONE MEDIATED AUTOPHAGY
REACTOME_RHOBTB2_GTPASE_CYCLE	REACTOME_RHOBTB2_GTPASE_CYCLE	2/12	23/11448	0.0869565	82.9565	12.7444	0.000251745	0.00176221	0.000662486	HSP90AB1/HSP90AA1	2	ALIGNED DECLINE	2.75394	RHOBTB2 GTPASE CYCLE
REACTOME_UPTAKE_AND_ACTIONS_OF_BACTERIAL_TOXINS	REACTOME_UPTAKE_AND_ACTIONS_OF_BACTERIAL_TOXINS	2/12	29/11448	0.0689655	65.7931	11.3165	0.000402576	0.00265226	0.000997092	HSP90AB1/HSP90AA1	2	ALIGNED DECLINE	2.57638	UPTAKE AND ACTIONS OF BACTERIAL TOXINS
REACTOME_DENGUE_VIRUS_ACTIVATES_MODULATES_INNATE_AND_ADAPTIVE_IMMUNE_RESPONSES	REACTOME_DENGUE_VIRUS_ACTIVATES_MODULATES_INNATE_AND_ADAPTIVE_IMMUNE_RESPONSES	2/12	32/11448	0.0625	59.625	10.7572	0.000490958	0.00305485	0.00114844	HSP90AB1/HSP90AA1	2	ALIGNED DECLINE	2.51501	DENGUE VIRUS ACTIVATES MODULATES INNATE AND ADAPTIVE IMMUNE S
REACTOME_AUTOPHAGY	REACTOME_AUTOPHAGY	3/12	159/11448	0.0188679	18	6.99229	0.00052752	0.00310959	0.00116902	HSP90AB1/HSP90AA1/HSF1	3	ALIGNED DECLINE	2.5073	AUTOPHAGY
REACTOME_RHOBTB_GTPASE_CYCLE	REACTOME_RHOBTB_GTPASE_CYCLE	2/12	35/11448	0.0571429	54.5143	10.2708	0.000587923	0.00315992	0.00118794	HSP90AB1/HSP90AA1	2	ALIGNED DECLINE	2.50032	RHOBTB GTPASE CYCLE
REACTOME_DENGUE_VIRUS_INFECTION	REACTOME_DENGUE_VIRUS_INFECTION	4/12	402/11448	0.00995025	9.49254	5.61497	0.000592485	0.00315992	0.00118794	HSP90AB1/HSP90AA1/HSPA5/HSPA1A	4	ALIGNED DECLINE	2.50032	DENGUE VIRUS INFECTION
REACTOME_AGGREPHAGY	REACTOME_AGGREPHAGY	2/12	44/11448	0.0454545	43.3636	9.11991	0.000929862	0.00473384	0.00177964	HSP90AA1/HSF1	2	ALIGNED DECLINE	2.32479	AGGREPHAGY
REACTOME_IRE1ALPHA_ACTIVATES_CHAPERONES	REACTOME_IRE1ALPHA_ACTIVATES_CHAPERONES	2/12	50/11448	0.04	38.16	8.52994	0.0011999	0.005843	0.00219662	XBP1/HSPA5	2	ALIGNED DECLINE	2.23336	IRE1ALPHA ACTIVATES CHAPERONES
REACTOME_SEMAPHORIN_INTERACTIONS	REACTOME_SEMAPHORIN_INTERACTIONS	2/12	64/11448	0.03125	29.8125	7.48726	0.00195866	0.00914042	0.00343625	HSP90AB1/HSP90AA1	2	ALIGNED DECLINE	2.03903	SEMAPHORIN INTERACTIONS
REACTOME_THE_ROLE_OF_GTSE1_IN_G2_M_PROGRESSION_AFTER_G2_CHECKPOINT	REACTOME_THE_ROLE_OF_GTSE1_IN_G2_M_PROGRESSION_AFTER_G2_CHECKPOINT	2/12	66/11448	0.030303	28.9091	7.36559	0.00208157	0.00932542	0.0035058	HSP90AB1/HSP90AA1	2	ALIGNED DECLINE	2.03033	THE ROLE OF GTSE1 IN G2 M PROGRESSION AFTER G2 CHECKPOINT
REACTOME_INTERFERON_SIGNALING	REACTOME_INTERFERON_SIGNALING	3/12	289/11448	0.0103806	9.90311	4.96567	0.00295756	0.0127402	0.00478956	HSPA5/HSPA1A/EIF2AK3	3	ALIGNED DECLINE	1.89482	INTERFERON SIGNALING
REACTOME_DDX58_IFIH1_MEDIATED_INDUCTION_OF_INTERFERON_ALPHA_BETA	REACTOME_DDX58_IFIH1_MEDIATED_INDUCTION_OF_INTERFERON_ALPHA_BETA	2/12	82/11448	0.0243902	23.2683	6.55525	0.0031929	0.0127716	0.00480136	HSP90AB1/HSP90AA1	2	ALIGNED DECLINE	1.89375	DDX58 IFIH1 MEDIATED INDUCTION OF INTERFERON ALPHA BETA
REACTOME_DENGUE_VIRUS_GENOME_TRANSLATION_AND_REPLICATION	REACTOME_DENGUE_VIRUS_GENOME_TRANSLATION_AND_REPLICATION	2/12	82/11448	0.0243902	23.2683	6.55525	0.0031929	0.0127716	0.00480136	HSPA5/HSPA1A	2	ALIGNED DECLINE	1.89375	DENGUE VIRUS GENOME TRANSLATION AND REPLICATION
REACTOME_SELECTIVE_AUTOPHAGY	REACTOME_SELECTIVE_AUTOPHAGY	2/12	90/11448	0.0222222	21.2	6.23191	0.00383263	0.0148019	0.00556461	HSP90AA1/HSF1	2	ALIGNED DECLINE	1.82968	SELECTIVE AUTOPHAGY
REACTOME_BINDING_AND_UPTAKE_OF_LIGANDS_BY_SCAVENGER_RECEPTORS	REACTOME_BINDING_AND_UPTAKE_OF_LIGANDS_BY_SCAVENGER_RECEPTORS	2/12	102/11448	0.0196078	18.7059	5.81829	0.00489499	0.0182746	0.00687016	HSPH1/HSP90AA1	2	ALIGNED DECLINE	1.73815	BINDING AND UPTAKE OF LIGANDS BY SCAVENGER RECEPTORS
REACTOME_BACTERIAL_INFECTION_PATHWAYS	REACTOME_BACTERIAL_INFECTION_PATHWAYS	2/12	106/11448	0.0188679	18	5.69582	0.00527611	0.0190621	0.0071662	HSP90AB1/HSP90AA1	2	ALIGNED DECLINE	1.71983	BACTERIAL INFECTION PATHWAYS
REACTOME_KEAP1_NFE2L2_PATHWAY	REACTOME_KEAP1_NFE2L2_PATHWAY	2/12	113/11448	0.0176991	16.885	5.49685	0.00597511	0.0209129	0.00786198	ATF4/EIF2AK3	2	ALIGNED DECLINE	1.67959	KEAP1 NFE2L2 PATHWAY
REACTOME_RESPIRATORY_SYNCYTIAL_VIRUS_INFECTION_PATHWAY	REACTOME_RESPIRATORY_SYNCYTIAL_VIRUS_INFECTION_PATHWAY	2/12	121/11448	0.0165289	15.7686	5.29022	0.00682329	0.0231578	0.00870595	HSP90AB1/HSP90AA1	2	ALIGNED DECLINE	1.6353	RESPIRATORY SYNCYTIAL VIRUS INFECTION PATHWAY
REACTOME_SARS_COV_2_ACTIVATES_MODULATES_INNATE_AND_ADAPTIVE_IMMUNE_RESPONSES	REACTOME_SARS_COV_2_ACTIVATES_MODULATES_INNATE_AND_ADAPTIVE_IMMUNE_RESPONSES	2/12	126/11448	0.015873	15.1429	5.17083	0.00737979	0.0243099	0.00913906	HSP90AB1/HSP90AA1	2	ALIGNED DECLINE	1.61422	SARS COV 2 ACTIVATES MODULATES INNATE AND ADAPTIVE IMMUNE S
REACTOME_FCGAMMA_RECEPTOR_FCGR_DEPENDENT_PHAGOCYTOSIS	REACTOME_FCGAMMA_RECEPTOR_FCGR_DEPENDENT_PHAGOCYTOSIS	2/12	143/11448	0.013986	13.3427	4.81106	0.00942087	0.0301468	0.0113334	HSP90AB1/HSP90AA1	2	ALIGNED DECLINE	1.52076	FCGAMMA RECEPTOR FCGR DEPENDENT PHAGOCYTOSIS
REACTOME_ESTROGEN_DEPENDENT_GENE_EXPRESSION	REACTOME_ESTROGEN_DEPENDENT_GENE_EXPRESSION	2/12	149/11448	0.0134228	12.8054	4.69842	0.0101953	0.031593	0.0118771	HSP90AB1/HSP90AA1	2	ALIGNED DECLINE	1.50041	ESTROGEN DEPENDENT GENE EXPRESSION
REACTOME_TETRAHYDROBIOPTERIN_BH4_SYNTHESIS_RECYCLING_SALVAGE_AND_REGULATION	REACTOME_TETRAHYDROBIOPTERIN_BH4_SYNTHESIS_RECYCLING_SALVAGE_AND_REGULATION	1/12	10/11448	0.1	95.4	9.67378	0.010437	0.031593	0.0118771	HSP90AA1	1	ALIGNED DECLINE	1.50041	TETRAHYDROBIOPTERIN BH4 SYNTHESIS RECYCLING SALVAGE AND REGULATION
REACTOME_POTENTIAL_THERAPEUTICS_FOR_SARS	REACTOME_POTENTIAL_THERAPEUTICS_FOR_SARS	2/12	154/11448	0.012987	12.3896	4.6094	0.0108617	0.0320135	0.0120352	HSP90AB1/HSP90AA1	2	ALIGNED DECLINE	1.49467	POTENTIAL THERAPEUTICS FOR SARS
REACTOME_CONSTITUTIVE_SIGNALING_BY_OVEREXPRESSED_ERBB2	REACTOME_CONSTITUTIVE_SIGNALING_BY_OVEREXPRESSED_ERBB2	1/12	11/11448	0.0909091	86.7273	9.21422	0.0114751	0.0323323	0.012155	HSP90AA1	1	ALIGNED DECLINE	1.49036	CONSTITUTIVE SIGNALING BY OVEREXPRESSED ERBB2
REACTOME_INFLUENZA_INFECTION	REACTOME_INFLUENZA_INFECTION	2/12	159/11448	0.0125786	12	4.52442	0.0115472	0.0323323	0.012155	HSP90AA1/HSPA1A	2	ALIGNED DECLINE	1.49036	INFLUENZA INFECTION
REACTOME_NEUTROPHIL_DEGRANULATION	REACTOME_NEUTROPHIL_DEGRANULATION	3/12	478/11448	0.00627615	5.98745	3.60818	0.012005	0.0327941	0.0123286	HSP90AB1/HSP90AA1/HSPA1A	3	ALIGNED DECLINE	1.4842	NEUTROPHIL DEGRANULATION
REACTOME_ALK_MUTANTS_BIND_TKIS	REACTOME_ALK_MUTANTS_BIND_TKIS	1/12	12/11448	0.0833333	79.5	8.81298	0.0125123	0.0333662	0.0125437	EIF2AK3	1	ALIGNED DECLINE	1.47669	ALK MUTANTS BIND TKIS
REACTOME_ENOS_ACTIVATION	REACTOME_ENOS_ACTIVATION	1/12	13/11448	0.0769231	73.3846	8.45861	0.0135485	0.0352892	0.0132666	HSP90AA1	1	ALIGNED DECLINE	1.45236	ENOS ACTIVATION
REACTOME_CONSTITUTIVE_SIGNALING_BY_EGFRVIII	REACTOME_CONSTITUTIVE_SIGNALING_BY_EGFRVIII	1/12	15/11448	0.0666667	63.6	7.85849	0.0156179	0.0388712	0.0146132	HSP90AA1	1	ALIGNED DECLINE	1.41037	CONSTITUTIVE SIGNALING BY EGFRVIII
REACTOME_RESPONSE_OF_EIF2AK1_HRI_TO_HEME_DEFICIENCY	REACTOME_RESPONSE_OF_EIF2AK1_HRI_TO_HEME_DEFICIENCY	1/12	15/11448	0.0666667	63.6	7.85849	0.0156179	0.0388712	0.0146132	ATF4	1	ALIGNED DECLINE	1.41037	OF EIF2AK1 HRI TO HEME DEFICIENCY
REACTOME_SIGNALING_BY_ERBB2_ECD_MUTANTS	REACTOME_SIGNALING_BY_ERBB2_ECD_MUTANTS	1/12	16/11448	0.0625	59.625	7.60118	0.0166511	0.0389646	0.0146483	HSP90AA1	1	ALIGNED DECLINE	1.40933	SIGNALING BY ERBB2 ECD MUTANTS
REACTOME_THE_NLRP3_INFLAMMASOME	REACTOME_THE_NLRP3_INFLAMMASOME	1/12	16/11448	0.0625	59.625	7.60118	0.0166511	0.0389646	0.0146483	HSP90AB1	1	ALIGNED DECLINE	1.40933	THE NLRP3 INFLAMMASOME
REACTOME_MITOTIC_G2_G2_M_PHASES	REACTOME_MITOTIC_G2_G2_M_PHASES	2/12	193/11448	0.0103627	9.88601	4.03285	0.0166991	0.0389646	0.0146483	HSP90AB1/HSP90AA1	2	ALIGNED DECLINE	1.40933	MITOTIC G2 G2 M PHASES
REACTOME_CELLULAR_RESPONSE_TO_CHEMICAL_STRESS	REACTOME_CELLULAR_RESPONSE_TO_CHEMICAL_STRESS	2/12	198/11448	0.010101	9.63636	3.97088	0.0175268	0.0396106	0.0148912	ATF4/EIF2AK3	2	ALIGNED DECLINE	1.40219	CELLULAR TO CHEMICAL STRESS
REACTOME_METABOLISM_OF_NITRIC_OXIDE_NOS3_ACTIVATION_AND_REGULATION	REACTOME_METABOLISM_OF_NITRIC_OXIDE_NOS3_ACTIVATION_AND_REGULATION	1/12	17/11448	0.0588235	56.1176	7.36669	0.0176833	0.0396106	0.0148912	HSP90AA1	1	ALIGNED DECLINE	1.40219	METABOLISM OF NITRIC OXIDE NOS3 ACTIVATION AND REGULATION
REACTOME_SARS_COV_2_HOST_INTERACTIONS	REACTOME_SARS_COV_2_HOST_INTERACTIONS	2/12	204/11448	0.00980392	9.35294	3.89936	0.0185431	0.0407222	0.0153091	HSP90AB1/HSP90AA1	2	ALIGNED DECLINE	1.39017	SARS COV 2 HOST INTERACTIONS
REACTOME_CONSTITUTIVE_SIGNALING_BY_LIGAND_RESPONSIVE_EGFR_CANCER_VARIANTS	REACTOME_CONSTITUTIVE_SIGNALING_BY_LIGAND_RESPONSIVE_EGFR_CANCER_VARIANTS	1/12	19/11448	0.0526316	50.2105	6.95393	0.0197447	0.0425271	0.0159876	HSP90AA1	1	ALIGNED DECLINE	1.37133	CONSTITUTIVE SIGNALING BY LIGAND RESPONSIVE EGFR CANCER VARIANTS
REACTOME_NFE2L2_REGULATING_ANTI_OXIDANT_DETOXIFICATION_ENZYMES	REACTOME_NFE2L2_REGULATING_ANTI_OXIDANT_DETOXIFICATION_ENZYMES	1/12	20/11448	0.05	47.7	6.7709	0.020774	0.0438997	0.0165037	ATF4	1	ALIGNED DECLINE	1.35754	NFE2L2 REGULATING ANTI OXIDANT DETOXIFICATION ENZYMES
REACTOME_ESR_MEDIATED_SIGNALING	REACTOME_ESR_MEDIATED_SIGNALING	2/12	220/11448	0.00909091	8.67273	3.72228	0.0213739	0.044331	0.0166658	HSP90AB1/HSP90AA1	2	ALIGNED DECLINE	1.35329	ESR MEDIATED SIGNALING
REACTOME_INFLAMMASOMES	REACTOME_INFLAMMASOMES	1/12	21/11448	0.047619	45.4286	6.60093	0.0218022	0.0443972	0.0166907	HSP90AB1	1	ALIGNED DECLINE	1.35264	INFLAMMASOMES
